# Mitochondrial Genome Diversity across the Subphylum Saccharomycotina

**DOI:** 10.1101/2023.07.28.551029

**Authors:** John F. Wolters, Abigail L. LaBella, Dana A. Opulente, Antonis Rokas, Chris Todd Hittinger

## Abstract

Eukaryotic life depends on the functional elements encoded by both the nuclear genome and organellar genomes, such as those contained within the mitochondria. The content, size, and structure of the mitochondrial genome varies across organisms with potentially large implications for phenotypic variance and resulting evolutionary trajectories. Among yeasts in the subphylum Saccharomycotina, extensive differences have been observed in various species relative to the model yeast *Saccharomyces cerevisiae*, but mitochondrial genome sampling across many groups has been scarce, even as hundreds of nuclear genomes have become available. By extracting mitochondrial assemblies from existing short-read genome sequence datasets, we have greatly expanded both the number of available genomes and the coverage across sparsely sampled clades. Comparison of 353 yeast mitochondrial genomes revealed that, while size and GC content were fairly consistent across species, those in the genera *Metschnikowia* and *Saccharomyces* trended larger, while several species in the order Saccharomycetales, which includes *S. cerevisiae*, exhibited lower GC content. Extreme examples for both size and GC content were scattered throughout the subphylum. All mitochondrial genomes shared a core set of protein-coding genes for Complexes III, IV, and V, but they varied in the presence or absence of mitochondrially-encoded canonical Complex I genes. We traced the loss of Complex I genes to a major event in the ancestor of the orders Saccharomycetales and Saccharomycodales, but we also observed several independent losses in the orders Phaffomycetales, Pichiales, and Dipodascales. In contrast to prior hypotheses based on smaller-scale datasets, comparison of evolutionary rates in protein-coding genes showed no bias towards elevated rates among aerobically fermenting (Crabtree/Warburg-positive) yeasts. Mitochondrial introns were widely distributed, but they were highly enriched in some groups. The majority of mitochondrial introns were poorly conserved within groups, but several were shared within groups, between groups, and even across taxonomic orders, which is consistent with horizontal gene transfer, likely involving homing endonucleases acting as selfish elements. As the number of available fungal nuclear genomes continues to expand, the methods described here to retrieve mitochondrial genome sequences from these datasets will prove invaluable to ensuring that studies of fungal mitochondrial genomes keep pace with their nuclear counterparts.
