## Supplementary material for "Mitochondrial Genome Diversity across the Subphylum Saccharomycotina": Table S2

### Sheet: Column Guide
Group	Species groupings, see Supplemental Table 1 for group membership
Gene	Gene name
ω	Estimate of non-synonymous over synonymous substitution rates

### Sheet: Selection Estimates
Group	Gene	ω
Lipomycetales	ATP6	0.0599
Trigonopsidales	ATP6	0.0221
Tortispora+	ATP6	0.0224
Yarrowia+	ATP6	0.0342
Magnusiomyces+	ATP6	0.0691
Deakozyma	ATP6	0.0001
Blastobotrys	ATP6	0.1307
Other Dipodascales	ATP6	0.1448
Wickerhamiella/Starmerella	ATP6	0.1248
Sporopachydermiales	ATP6	0.0214
Alaninales	ATP6	0.0497
Citeromyces	ATP6	0.0001
Komagataella	ATP6	0.0129
Kuraishia	ATP6	0.0796
Ogataea	ATP6	0.1453
Ambrosiozyma	ATP6	0.0808
Brettanomyces	ATP6	0.0645
Pichia+	ATP6	0.0828
Kurtzmaniella	ATP6	0.0476
Scheffersomyces+	ATP6	0.106
Priceomyces	ATP6	0.0495
Yamadazyma	ATP6	0.0954
Debaryomyces	ATP6	0.0839
Hypopichia	ATP6	0.0398
Candida	ATP6	0.1434
Metschnikowia+	ATP6	0.0981
Ascoideales	ATP6	0.0396
Phaffomycetales	ATP6	0.1615
Saccharomycodales	ATP6	0.059
Eremothecium	ATP6	0.0481
Kluyveromyces	ATP6	0.0753
Lachancea	ATP6	0.0872
Zygo/Torulaspora	ATP6	0.0579
Tetrapisispora	ATP6	0.092
Nakaseomyces	ATP6	0.0909
Kazachstania	ATP6	0.1346
Naumovozyma	ATP6	0.0744
Saccharomyces	ATP6	0.1001
Lipomycetales	ATP8	0.0517
Trigonopsidales	ATP8	0.0192
Tortispora+	ATP8	0.0283
Yarrowia+	ATP8	0.0119
Magnusiomyces+	ATP8	0.1158
Deakozyma	ATP8	1.0614
Blastobotrys	ATP8	0.0795
Other Dipodascales	ATP8	0.1282
Wickerhamiella/Starmerella	ATP8	0.1281
Sporopachydermiales	ATP8	0.0001
Alaninales	ATP8	0.0243
Citeromyces	ATP8	0.0001
Komagataella	ATP8	0.0001
Kuraishia	ATP8	0.0056
Ogataea	ATP8	0.1124
Ambrosiozyma	ATP8	0.1087
Brettanomyces	ATP8	0.0001
Pichia+	ATP8	0.1012
Kurtzmaniella	ATP8	0.0149
Scheffersomyces+	ATP8	0.0402
Priceomyces	ATP8	0.0293
Yamadazyma	ATP8	0.0631
Debaryomyces	ATP8	0.1868
Hypopichia	ATP8	0.106
Candida	ATP8	0.1366
Metschnikowia+	ATP8	0.1777
Ascoideales	ATP8	0.001
Phaffomycetales	ATP8	0.066
Saccharomycodales	ATP8	0.0312
Kluyveromyces	ATP8	0.0152
Lachancea	ATP8	0.0204
Zygo/Torulaspora	ATP8	0.0065
Tetrapisispora	ATP8	0.063
Nakaseomyces	ATP8	0.0685
Kazachstania	ATP8	0.0737
Naumovozyma	ATP8	0.0001
Saccharomyces	ATP8	0.3555
Lipomycetales	ATP9	0.0639
Trigonopsidales	ATP9	0.0653
Tortispora+	ATP9	0.0001
Yarrowia+	ATP9	0.0215
Magnusiomyces+	ATP9	0.0317
Deakozyma	ATP9	0.0001
Blastobotrys	ATP9	0.0725
Other Dipodascales	ATP9	0.1484
Wickerhamiella/Starmerella	ATP9	0.0958
Sporopachydermiales	ATP9	0.0003
Alaninales	ATP9	0.0467
Citeromyces	ATP9	0.0001
Komagataella	ATP9	0.0115
Kuraishia	ATP9	0.0182
Ogataea	ATP9	0.0449
Ambrosiozyma	ATP9	0.0078
Brettanomyces	ATP9	0.0262
Pichia+	ATP9	0.0361
Kurtzmaniella	ATP9	0.0113
Scheffersomyces+	ATP9	0.0522
Priceomyces	ATP9	0.0073
Yamadazyma	ATP9	0.0275
Debaryomyces	ATP9	0.0141
Hypopichia	ATP9	0.02
Candida	ATP9	0.0361
Metschnikowia+	ATP9	0.0361
Ascoideales	ATP9	0.001
Phaffomycetales	ATP9	0.0429
Saccharomycodales	ATP9	0.0357
Eremothecium	ATP9	0.1005
Kluyveromyces	ATP9	0.0001
Lachancea	ATP9	0.0255
Zygo/Torulaspora	ATP9	0.0304
Tetrapisispora	ATP9	0.0278
Nakaseomyces	ATP9	0.1044
Kazachstania	ATP9	0.0782
Naumovozyma	ATP9	0.0001
Saccharomyces	ATP9	0.0001
Lipomycetales	COX1	0.0643
Trigonopsidales	COX1	0.0353
Tortispora+	COX1	0.0504
Yarrowia+	COX1	0.0434
Magnusiomyces+	COX1	0.0641
Deakozyma	COX1	0.024
Blastobotrys	COX1	0.055
Other Dipodascales	COX1	0.0733
Wickerhamiella/Starmerella	COX1	0.1045
Alaninales	COX1	0.0792
Kuraishia	COX1	0.0708
Ogataea	COX1	0.054
Ambrosiozyma	COX1	0.0452
Brettanomyces	COX1	0.0399
Pichia+	COX1	0.0684
Kurtzmaniella	COX1	0.0731
Scheffersomyces+	COX1	0.0674
Priceomyces	COX1	0.0782
Yamadazyma	COX1	0.0833
Debaryomyces	COX1	0.0798
Hypopichia	COX1	0.0358
Candida	COX1	0.1041
Metschnikowia+	COX1	0.0825
Ascoideales	COX1	0.0296
Phaffomycetales	COX1	0.0483
Saccharomycodales	COX1	0.0939
Eremothecium	COX1	0.0648
Kluyveromyces	COX1	0.0188
Lachancea	COX1	0.0326
Zygo/Torulaspora	COX1	0.0441
Tetrapisispora	COX1	0.0589
Nakaseomyces	COX1	0.0404
Kazachstania	COX1	0.0985
Naumovozyma	COX1	0.0223
Saccharomyces	COX1	0.042
Lipomycetales	COX2	0.0857
Trigonopsidales	COX2	0.0445
Tortispora+	COX2	0.0663
Yarrowia+	COX2	0.0418
Magnusiomyces+	COX2	0.1002
Deakozyma	COX2	0.0365
Blastobotrys	COX2	0.1216
Other Dipodascales	COX2	0.1035
Wickerhamiella/Starmerella	COX2	0.1022
Sporopachydermiales	COX2	0.0363
Alaninales	COX2	0.0305
Citeromyces	COX2	0.0326
Komagataella	COX2	0.0089
Kuraishia	COX2	0.0366
Ogataea	COX2	0.0484
Ambrosiozyma	COX2	0.0501
Brettanomyces	COX2	0.0585
Pichia+	COX2	0.0531
Kurtzmaniella	COX2	0.0378
Scheffersomyces+	COX2	0.0552
Priceomyces	COX2	0.0158
Yamadazyma	COX2	0.0464
Debaryomyces	COX2	0.0392
Hypopichia	COX2	0.0411
Candida	COX2	0.07
Metschnikowia+	COX2	0.0621
Ascoideales	COX2	0.0236
Phaffomycetales	COX2	0.0479
Saccharomycodales	COX2	0.1479
Eremothecium	COX2	0.0505
Kluyveromyces	COX2	0.0106
Lachancea	COX2	0.03
Zygo/Torulaspora	COX2	0.0507
Tetrapisispora	COX2	0.046
Nakaseomyces	COX2	0.0632
Kazachstania	COX2	0.0464
Naumovozyma	COX2	0.0001
Saccharomyces	COX2	0.0461
Lipomycetales	COX3	0.1168
Trigonopsidales	COX3	0.0725
Tortispora+	COX3	0.0707
Yarrowia+	COX3	0.0531
Magnusiomyces+	COX3	0.0976
Deakozyma	COX3	0.0391
Blastobotrys	COX3	0.1063
Other Dipodascales	COX3	0.13
Wickerhamiella/Starmerella	COX3	0.1409
Sporopachydermiales	COX3	0.0525
Alaninales	COX3	0.0878
Citeromyces	COX3	0.0001
Komagataella	COX3	0.0694
Kuraishia	COX3	0.0754
Ogataea	COX3	0.0864
Ambrosiozyma	COX3	0.0428
Brettanomyces	COX3	0.0616
Pichia+	COX3	0.0862
Kurtzmaniella	COX3	0.0797
Scheffersomyces+	COX3	0.0668
Priceomyces	COX3	0.0469
Yamadazyma	COX3	0.0998
Debaryomyces	COX3	0.0596
Hypopichia	COX3	0.0752
Candida	COX3	0.0648
Metschnikowia+	COX3	0.0677
Ascoideales	COX3	0.0896
Phaffomycetales	COX3	0.0851
Saccharomycodales	COX3	0.0851
Eremothecium	COX3	0.0675
Kluyveromyces	COX3	0.0385
Lachancea	COX3	0.0661
Zygo/Torulaspora	COX3	0.0502
Tetrapisispora	COX3	0.13
Nakaseomyces	COX3	0.0927
Kazachstania	COX3	0.1074
Naumovozyma	COX3	0.0547
Saccharomyces	COX3	0.0472
Lipomycetales	COB	0.1605
Trigonopsidales	COB	0.0319
Tortispora+	COB	0.0927
Yarrowia+	COB	0.0545
Magnusiomyces+	COB	0.075
Deakozyma	COB	0.0295
Blastobotrys	COB	0.0926
Other Dipodascales	COB	0.0992
Wickerhamiella/Starmerella	COB	0.1581
Alaninales	COB	0.0692
Komagataella	COB	0.0151
Kuraishia	COB	0.045
Ogataea	COB	0.0745
Ambrosiozyma	COB	0.0528
Brettanomyces	COB	0.0837
Pichia+	COB	0.0483
Kurtzmaniella	COB	0.2497
Scheffersomyces+	COB	0.0498
Priceomyces	COB	0.0218
Yamadazyma	COB	0.0967
Debaryomyces	COB	0.0456
Hypopichia	COB	0.0441
Candida	COB	0.0858
Metschnikowia+	COB	0.0754
Ascoideales	COB	0.053
Phaffomycetales	COB	0.0517
Saccharomycodales	COB	0.0613
Eremothecium	COB	0.0508
Kluyveromyces	COB	0.0543
Lachancea	COB	0.0497
Zygo/Torulaspora	COB	0.0414
Tetrapisispora	COB	0.0718
Nakaseomyces	COB	0.0995
Kazachstania	COB	0.0807
Naumovozyma	COB	0.0259
Saccharomyces	COB	0.0428
