## Supplementary material for "Mitochondrial Genome Diversity across the Subphylum Saccharomycotina": Table S3

### Sheet: Column Guide
Intron Counts
Group	Group, see Supplemental Table 1 for group membership
Intron_Count	Count of introns found across all species in the group
Normalized_Count	Mean number of introns per species in the group
Communities
ID	Arbitrary community ID
Intron_Count	Count of introns in community
Gene_count	Number of different genes in which the introns in the community were found
Group_count	Number of different groups represented by the species in which the introns in the community were found
Order_count	Number of different taxonomic orders represented by the species in which the introns in the community were found
Membership	Intron sequence names in the format SpeciesID_gene_intron_number

### Sheet: Intron Counts
Group	Intron_Count	Normalized_Count
Ambrosiozyma	39	4.875
Blastobotrys	25	2.77778
Brettanomyces	11	3.66667
Candida	123	4.24138
Citeromyces	16	8
Alaninales	26	5.2
Ascoideales	29	9.66667
Deakozyma	1	0.5
Debaryomyces	87	7.25
Other Dipodascales	21	3
Eremothecium	1	0.333333
Saccharomycodales	10	1.42857
Hypopichia	23	3.83333
Kazachstania	61	4.06667
Kluyveromyces	15	3.75
Komagataella	10	3.33333
Kuraishia	5	1.66667
Kurtzmaniella	13	4.33333
Lachancea	49	4.9
Lipomycetales	51	5.66667
Magnusiomyces+	134	16.75
Metschnikowia+	342	10.6875
Nakaseomyces	18	3
Naumovozyma	7	3.5
Ogataea	161	7
Phaffomycetales	208	5.94286
Pichia+	139	6.95
Priceomyces	13	3.25
Saccharomyces	74	9.25
Scheffersomyces+	93	5.8125
Sporopachydermiales	2	1
Tetrapisispora	44	6.28571
Tortispora+	17	5.66667
Trigonopsidales	14	7
Wickerhamiella/Starmerella	52	7.42857
Yamadazyma	34	4.85714
Yarrowia+	95	10.5556
Zygo/Torulaspora	92	6.13333

### Sheet: Communities
ID	Intron_Count	Gene_count	Group_count	Order_count	Membership
1	2	1	1	1	Ambrosiozyma__monospora__26279_nad5_intron_2, Ambrosiozyma__oregonensis__34946_nad5_intron_2
2	2	1	2	1	Ambrosiozyma__oregonensis__34946_cob_intron_5, Ogataea__methanolica__34900_cob_intron_1
3	2	1	2	1	Ambrosiozyma__oregonensis__34946_cob_intron_6, Ogataea__trehaloabstinens__34887_cob_intron_3
4	2	1	1	1	Barnettozyma__populi__35046_cox1_intron_5, Barnettozyma__pratensis__35047_cox1_intron_5
5	2	1	1	1	Barnettozyma__populi__35046_cox1_intron_6, Barnettozyma.californica.KC993183_cox1_intron_5
6	5	1	1	1	Barnettozyma__populi__35046_cox1_intron_7, Barnettozyma.californica.KC993183_cox1_intron_6, Phaffomyces__opuntiae__35670_cox1_intron_7, Cyberlindnera__petersonii__35325_cox1_intron_10, Cyberlindnera__fabianii__35701_cox1_intron_9
7	2	1	1	1	Barnettozyma__pratensis__35047_cox1_intron_8, Barnettozyma__salicaria__35048_cox1_intron_5
8	2	1	1	1	Barnettozyma__salicaria__35048_cox1_intron_3, Candida.norvegica.KF017573_cox1_intron_2
9	2	1	1	1	Blastobotrys__americana__34681_cox1_intron_2, Blastobotrys__proliferans__34670_cox1_intron_2
10	2	1	1	1	Candida.albicans.AF285261_cox1_intron_1, Candida__dubliniensis__34991_cox1_intron_1
11	2	1	1	1	Candida.albicans.AF285261_cox1_intron_3, Candida__dubliniensis__34991_cox1_intron_3
12	2	1	1	1	Candida.albicans.AF285261_cob_intron_2, Candida__dubliniensis__34991_cob_intron_1
13	3	1	1	1	Candida__arabinofermentans__34925_nad5_intron_2, Ogataea__trehaloabstinens__34887_nad5_intron_1, Ogataea__zsoltii__34885_nad5_intron_2
14	2	1	1	1	Candida__azyma__35286_cox1_intron_1, Wickerhamomyces.canadensis.D31785_cox1_intron_1
15	2	1	1	1	Candida__azyma__35286_cob_intron_1, Cyberlindnera__americana__35703_cob_intron_1
16	2	1	1	1	Candida__canberraensis__35018_cox1_intron_2, Candida__tanzawaensis__35010_cox1_intron_1
17	2	1	1	1	Candida__carpophila__yHDO571_cox1_intron_2, Meyerozyma.guilliermondii.KC993176_cox1_intron_2
18	2	1	1	1	Candida__carpophila__yHDO571_cox1_intron_4, Meyerozyma.guilliermondii.KC993176_cox1_intron_3
19	2	1	1	1	Candida__carpophila__yHDO571_cob_intron_1, Meyerozyma__caribbica__35662_cob_intron_1
20	3	1	1	1	Candida__carpophila__yHDO571_cob_intron_3, Meyerozyma__caribbica__35662_cob_intron_2, Meyerozyma.guilliermondii.KC993176_cob_intron_2
21	2	1	1	1	Candida__carpophila__yHDO571_nad5_intron_1, Meyerozyma__caribbica__35662_nad5_intron_1
22	2	1	1	1	Candida__carpophila__yHDO571_nad5_intron_2, Meyerozyma__caribbica__35662_nad5_intron_2
23	2	1	2	1	Candida__emberorum__35022_cob_intron_2, Candida.corydali.KC993198_cob_intron_3
24	2	1	1	1	Candida__fructus__34988_cox1_intron_1, Clavispora.lusitaniae.KC993186_cox1_intron_1
25	2	1	1	1	Candida__gotoi__35681_cox1_intron_2, Hyphopichia__heimii__35318_cox1_intron_2
26	5	1	1	1	Candida__montana__35037_cox1_intron_2, Candida.norvegica.KF017573_cox1_intron_3, Phaffomyces__opuntiae__35670_cox1_intron_5, Candida__orba__35673_cox1_intron_6, Phaffomyces__thermotolerans__35672_cox1_intron_3
27	2	1	1	1	Candida__mycetangii__35689_cox1_intron_1, Cyberlindnera__petersonii__35325_cox1_intron_4
28	2	1	1	1	Candida__orba__35673_cox1_intron_5, Phaffomyces__opuntiae__35670_cox1_intron_3
29	2	1	1	1	Candida__orba__35673_cob_intron_3, Phaffomyces__antillensis__35671_cob_intron_3
30	3	1	1	1	Candida.orthopsilosis.AY962590_cob_intron_1, Candida.theae.KC993195_cob_intron_1, Candida.parapsilosis.X74411_cob_intron_2
31	2	1	1	1	Candida.parapsilosis.X74411_cob_intron_1, Candida.metapsilosis.AY962591_cob_intron_1
32	2	1	2	1	Candida__restingae__34648_cob_intron_1, Metschnikowia.arizonensis.MT449702_cob_intron_3
33	2	1	2	2	Cyberlindnera__fabianii__35701_cox1_intron_5, Hyphopichia__burtonii__35682_cox1_intron_1
34	2	1	1	1	Cyberlindnera__fabianii__35701_cox1_intron_6, Cyberlindnera__petersonii__35325_cox1_intron_7
35	3	1	1	1	Cyberlindnera__fabianii__35701_cox1_intron_7, Cyberlindnera__petersonii__35325_cox1_intron_8, Cyberlindnera__misumaiensis__34979_cox1_intron_3
36	2	1	1	1	Cyberlindnera__fabianii__35701_cox1_intron_8, Cyberlindnera__petersonii__35325_cox1_intron_9
37	4	1	1	1	Cyberlindnera__fabianii__35701_cob_intron_3, Wickerhamomyces__bovis__35271_cob_intron_3, Cyberlindnera__misumaiensis__34979_cob_intron_3, Cyberlindnera__petersonii__35325_cob_intron_3
38	2	1	1	1	Cyberlindnera__fabianii__35701_cob_intron_4, Cyberlindnera__petersonii__35325_cob_intron_4
39	2	1	1	1	Cyberlindnera.jadinii.KC993189_cox1_intron_1, Cyberlindnera__saturnus__35686_cox1_intron_3
40	2	1	1	1	Cyberlindnera__maclurae__35699_cob_intron_2, Cyberlindnera__misumaiensis__34979_cob_intron_2
41	2	1	1	1	Cyberlindnera__maclurae__35699_cob_intron_1, Cyberlindnera__misumaiensis__34979_cob_intron_1
42	2	1	1	1	Cyberlindnera__mrakii__34978_cox3_intron_1, Cyberlindnera__suaveolens__35687_cox3_intron_1
43	3	1	1	1	Cyberlindnera__mrakii__34978_cob_intron_2, Cyberlindnera__saturnus__35686_cob_intron_2, Cyberlindnera__suaveolens__35687_cob_intron_2
44	2	1	1	1	Cyberlindnera__mrakii__34978_cob_intron_3, Cyberlindnera__saturnus__35686_cob_intron_3
45	2	1	1	1	Cyberlindnera__petersonii__35325_cox1_intron_2, Cyberlindnera__xylosilytica__35688_cox1_intron_2
46	2	1	1	1	Cyberlindnera__saturnus__35686_cob_intron_4, Cyberlindnera__suaveolens__35687_cob_intron_3
47	2	1	1	1	Debaryomyces__fabryi__41829_cox1_intron_5, Debaryomyces.hansenii.NC_010166_cox1_intron_3
48	3	1	1	1	Debaryomyces__fabryi__41829_cox1_intron_4, Debaryomyces__prosopidis__41678_cox1_intron_4, Debaryomyces__subglobosus__41824_cox1_intron_4
49	3	1	1	1	Debaryomyces__fabryi__41829_cox1_intron_3, Debaryomyces__subglobosus__41824_cox1_intron_3, Candida.psychrophila.MF163266_cox1_intron_4
50	4	1	1	1	Debaryomyces__fabryi__41829_cox1_intron_2, Debaryomyces__prosopidis__41678_cox1_intron_3, Debaryomyces__maramus__41713_cox1_intron_1, Candida.psychrophila.MF163266_cox1_intron_3
51	3	1	1	1	Debaryomyces__fabryi__41829_cox1_intron_1, Debaryomyces__subglobosus__41824_cox1_intron_2, Debaryomyces__prosopidis__41678_cox1_intron_2
52	2	1	1	1	Debaryomyces__fabryi__41829_cob_intron_3, Debaryomyces__subglobosus__41824_cob_intron_3
53	3	1	1	1	Debaryomyces__fabryi__41829_cob_intron_2, Debaryomyces__subglobosus__41824_cob_intron_2, Debaryomyces.hansenii.NC_010166_cob_intron_2
54	2	1	1	1	Debaryomyces.hansenii.NC_010166_cob_intron_1, Debaryomyces__subglobosus__41824_cob_intron_1
55	4	1	1	1	Debaryomyces.hansenii.NC_010166_cob_intron_3, Debaryomyces__maramus__41713_cob_intron_3, Debaryomyces__prosopidis__41678_cob_intron_1, Candida.psychrophila.MF163266_cob_intron_3
56	2	1	1	1	Debaryomyces__maramus__41713_cob_intron_2, Debaryomyces__nepalensis__41693_cob_intron_1
57	2	1	1	1	Debaryomyces__prosopidis__41678_cox1_intron_1, Debaryomyces__subglobosus__41824_cox1_intron_1
58	2	1	1	1	Dipodascus__albidus__34661_cox1_intron_1, Dipodascus__geniculatus__41822_cox1_intron_4
59	2	1	1	1	Dipodascus__albidus__34661_cox1_intron_4, Dipodascus__geniculatus__41822_cox1_intron_7
60	2	1	1	1	Dipodascus__albidus__34661_cob_intron_2, Geotrichum.candidum.HG530139_cob_intron_1
61	2	1	1	1	Dipodascus__albidus__34661_cob_intron_5, Dipodascus__geniculatus__41822_cob_intron_5
62	2	1	1	1	Hanseniaspora__osmophila__34957_cob_intron_1, Hanseniaspora__vinae_cob_intron_1
63	7	1	3	2	Hanseniaspora__vinae_cox1_intron_3, Saccharomyces.jurei.LT986467.corrected_cox1_intron_4, Saccharomyces.kudriavzevii.KX657746_cox1_intron_4, Saccharomyces.cerevisiae.NC_001224_cox1_intron_5, Saccharomyces.mikatae.KX657747_cox1_intron_5, Saccharomyces.arboricola.KX657740_cox1_intron_4, Lachancea.kluyveri.HE664112_cox1_intron_5
64	2	1	2	2	Hyphopichia__burtonii__35682_cox1_intron_2, Saccharomycopsis.malanga.CP025327_cox1_intron_4
65	2	1	1	1	Kazachstania__aerobia__yHAB164_cox1_intron_2, Kazachstania.servazzii.AJ430679_cox1_intron_2
66	2	1	1	1	Kazachstania__naganishii__yHAB139_cox1_intron_2, Kazachstania.sinensis.MG674287_cox1_intron_1
67	2	1	1	1	Kazachstania__naganishii__yHAB139_cox1_intron_4, Kazachstania.sinensis.MG674287_cox1_intron_3
68	2	1	1	1	Kazachstania__naganishii__yHAB139_cox1_intron_7, Kazachstania.sinensis.MG674287_cox1_intron_5
69	2	1	1	1	Kazachstania__naganishii__yHAB139_cob_intron_3, Kazachstania.sinensis.MG674287_cob_intron_1
70	2	1	1	1	Kazachstania__naganishii__yHAB139_cob_intron_4, Kazachstania.sinensis.MG674287_cob_intron_3
71	2	1	2	1	Kazachstania__spencerorum__yHAB155_cob_intron_2, Naumovozyma.dairenensis.KU920679_cob_intron_1
72	2	1	1	1	Kodamaea__ohmeri__35677_cox1_intron_1, Millerozyma.farinosa.FN870377_cox1_intron_2
73	2	1	1	1	Kodamaea__ohmeri__35677_cob_intron_2, Millerozyma.farinosa.FN870377_cob_intron_2
74	2	1	1	1	Kodamaea__ohmeri__35677_cob_intron_3, Millerozyma.farinosa.FN870377_cob_intron_3
75	3	1	2	1	Komagataella.phaffii.FR839632_cox1_intron_2, Ogataea__nitratoaversa__34636_cox1_intron_4, Ogataea__henricii__26124_cox1_intron_8
76	2	1	1	1	Komagataella.phaffii.FR839632_cob_intron_3, Komagataella__populi__26274_cob_intron_3
77	2	1	1	1	Komagataella__populi__26274_cob_intron_2, Komagataella__pseudopastoris__34939_cob_intron_1
78	4	1	3	2	Kuraishia__capsulata__34937_cox1_intron_2, Kuraishia__molischiana__34933_cox1_intron_2, Ogataea__glucozyma__34897_cox1_intron_3, Peterozyma__xylosa__34883_cox1_intron_3
79	2	1	2	1	Lachancea__cidri__34698_cox1_intron_2, Zygotorulaspora__mrakii__26256_cox1_intron_2
80	13	1	3	1	Lachancea.dasiensis.HE983611_cox1_intron_1, Lachancea__mirantina__34691_cox1_intron_1, Saccharomyces.cerevisiae.NC_001224_cox1_intron_3, Lachancea.thermotolerans.AJ634268_cox1_intron_1, Lachancea.nothofagi.HE983612_cox1_intron_1, Torulaspora__maleeae__35652_cox1_intron_1, Torulaspora.delbrueckii.KM595073_cox1_intron_1, Torulaspora.pretoriensis.KM595067_cox1_intron_1, Lachancea__lanzarotensis__346…
81	7	1	2	1	Lachancea.dasiensis.HE983611_cox1_intron_2, Lachancea__lanzarotensis__34693_cox1_intron_3, Lachancea.meyersii.HE983614_cox1_intron_3, Lachancea.nothofagi.HE983612_cox1_intron_2, Lachancea.thermotolerans.AJ634268_cox1_intron_3, Lachancea__mirantina__34691_cox1_intron_2, Torulaspora.pretoriensis.KM595067_cox1_intron_3
82	9	1	2	1	Lachancea.dasiensis.HE983611_cox1_intron_3, Lachancea__mirantina__34691_cox1_intron_3, Lachancea.kluyveri.HE664112_cox1_intron_4, Zygosaccharomyces__kombuchaensis__34865_cox1_intron_5, Lachancea__waltii__26219_cox1_intron_3, Lachancea__fermentati__34695_cox1_intron_3, Lachancea.meyersii.HE983614_cox1_intron_4, Torulaspora__maleeae__35652_cox1_intron_4, Torulaspora.pretoriensis.KM595067_cox1_intro…
83	6	1	2	1	Lachancea.dasiensis.HE983611_cox1_intron_4, Lachancea__mirantina__34691_cox1_intron_4, Lachancea.meyersii.HE983614_cox1_intron_5, Torulaspora.pretoriensis.KM595067_cox1_intron_5, Torulaspora.microellipsoides.KU920678_cox1_intron_4, Zygosaccharomyces__kombuchaensis__34865_cox1_intron_6
84	2	1	2	1	Lachancea__fermentati__34695_cob_intron_1, Torulaspora.quercuum.KU920676_cob_intron_1
85	9	1	3	1	Lachancea__fermentati__34695_cob_intron_2, Lachancea__waltii__26219_cob_intron_2, Lachancea.meyersii.HE983614_cob_intron_2, Zygosaccharomyces__bisporus__34866_cob_intron_1, Lachancea.kluyveri.HE664112_cob_intron_3, Saccharomyces.uvarum.KX657742_cob_intron_3, Zygosaccharomyces.mellis.KU920675_cob_intron_2, Torulaspora__maleeae__35652_cob_intron_2, Zygosaccharomyces__rouxii__34863_cob_intron_2
86	5	1	2	1	Lachancea.kluyveri.HE664112_cox1_intron_2, Lachancea.thermotolerans.AJ634268_cox1_intron_2, Lachancea__lanzarotensis__34693_cox1_intron_2, Zygosaccharomyces__bailii__34867_cox1_intron_2, Lachancea.meyersii.HE983614_cox1_intron_2
87	4	1	1	1	Lachancea.kluyveri.HE664112_cob_intron_1, Lachancea__waltii__26219_cob_intron_1, Lachancea__mirantina__34691_cob_intron_1, Lachancea.meyersii.HE983614_cob_intron_1
88	3	1	2	1	Lachancea.meyersii.HE983614_cox1_intron_6, Zygosaccharomyces.parabailii.CP019506_cox1_intron_4, Zygosaccharomyces__bailii__34867_cox1_intron_4
89	2	1	1	1	Lachancea__mirantina__34691_cox1_intron_5, Lachancea__waltii__26219_cox1_intron_4
90	2	1	1	1	Lipomyces__arxii__34754_cox1_intron_1, Lipomyces__mesembrius__34749_cox1_intron_1
91	2	1	1	1	Lipomyces__arxii__34754_cox1_intron_2, Lipomyces__mesembrius__34749_cox1_intron_2
92	2	1	1	1	Lipomyces__arxii__34754_cox1_intron_3, Lipomyces__mesembrius__34749_cox1_intron_3
93	2	1	1	1	Lipomyces__arxii__34754_cox1_intron_4, Lipomyces__mesembrius__34749_cox1_intron_5
94	2	1	1	1	Lipomyces__arxii__34754_cob_intron_2, Lipomyces__mesembrius__34749_cob_intron_2
95	2	1	1	1	Lipomyces__arxii__34754_nad1_intron_1, Lipomyces__mesembrius__34749_nad1_intron_1
96	2	1	1	1	Magnusiomyces.tetraspermus.KJ459951_cox1_intron_5, Magnusiomyces.magnusii.JQ236859_cox1_intron_9
97	2	1	1	1	Magnusiomyces.tetraspermus.KJ459951_cob_intron_2, Magnusiomyces.magnusii.JQ236859_cob_intron_2
98	2	1	1	1	Magnusiomyces.tetraspermus.KJ459951_cob_intron_1, Magnusiomyces.magnusii.JQ236859_cob_intron_1
99	2	1	1	1	Metschnikowia.aberdeeniae.MT433105_cox1_intron_4, Metschnikowia.shivogae.MT433108_cox1_intron_3
100	3	1	1	1	Metschnikowia.aberdeeniae.MT433105_cox1_intron_5, Metschnikowia.shivogae.MT433108_cox1_intron_5, Metschnikowia.hibisci.MT447079_cox1_intron_6
101	2	1	1	1	Metschnikowia.aberdeeniae.MT433105_cob_intron_1, Metschnikowia.shivogae.MT433108_cob_intron_1
102	2	1	1	1	Metschnikowia.aberdeeniae.MT433105_cob_intron_2, Metschnikowia.shivogae.MT433108_cob_intron_2
103	5	1	1	1	Metschnikowia.aberdeeniae.MT433105_cob_intron_3, Metschnikowia.shivogae.MT433108_cob_intron_4, Metschnikowia.drakensbergensis.MT442054_cob_intron_2, Metschnikowia.hibisci.MT447079_cob_intron_6, Metschnikowia.proteae.MT442057_cob_intron_2
104	2	1	1	1	Metschnikowia.aberdeeniae.MT433105_cob_intron_4, Metschnikowia.shivogae.MT433108_cob_intron_5
105	8	1	1	1	Metschnikowia.borealis.MT433104_cob_intron_2, Metschnikowia.santaceciliae.MT433110_cob_intron_4, Metschnikowia.ipomoeae.MT433112_cob_intron_4, Metschnikowia.lockheadii.MT433100_cob_intron_5, Metschnikowia.cerradonensis.MT442070_cob_intron_5, Metschnikowia.matae.MT433115_cob_intron_4, Metschnikowia.matae.MT433114_cob_intron_4, Metschnikowia.continentalis.MT442071_cob_intron_6
106	3	1	1	1	Metschnikowia.bowlesiae.MT447074_atp6_intron_1, Metschnikowia.similis.MT447076_atp6_intron_1, Metschnikowia.dekortum.MT442072_atp6_intron_1
107	3	1	1	1	Metschnikowia.bowlesiae.MT447074_cob_intron_5, Metschnikowia.similis.MT447076_cob_intron_5, Metschnikowia.dekortum.MT442072_cob_intron_5
108	3	1	1	1	Metschnikowia.bowlesiae.MT447074_cob_intron_4, Metschnikowia.similis.MT447076_cob_intron_4, Metschnikowia.dekortum.MT442072_cob_intron_4
109	3	1	1	1	Metschnikowia.bowlesiae.MT447074_cob_intron_3, Metschnikowia.similis.MT447076_cob_intron_3, Metschnikowia.dekortum.MT442072_cob_intron_3
110	3	1	1	1	Metschnikowia.bowlesiae.MT447074_cob_intron_2, Metschnikowia.dekortum.MT442072_cob_intron_2, Metschnikowia.similis.MT447076_cob_intron_2
111	3	1	1	1	Metschnikowia.bowlesiae.MT447074_cob_intron_1, Metschnikowia.dekortum.MT442072_cob_intron_1, Metschnikowia.similis.MT447076_cob_intron_1
112	2	1	1	1	Metschnikowia.bowlesiae.MT447074_nad5_intron_2, Metschnikowia.dekortum.MT442072_nad5_intron_2
113	6	1	1	1	Metschnikowia.cerradonensis.MT442070_cob_intron_1, Metschnikowia.matae.MT433114_cob_intron_1, Metschnikowia.continentalis.MT442071_cob_intron_1, Metschnikowia.matae.MT433115_cob_intron_1, Metschnikowia.ipomoeae.MT433112_cob_intron_1, Metschnikowia.lockheadii.MT433100_cob_intron_1
114	5	1	1	1	Metschnikowia.cerradonensis.MT442070_cob_intron_3, Metschnikowia.continentalis.MT442071_cob_intron_2, Metschnikowia.matae.MT433115_cob_intron_2, Metschnikowia.ipomoeae.MT433112_cob_intron_2, Metschnikowia.lockheadii.MT433100_cob_intron_2
115	2	1	1	1	Metschnikowia.cerradonensis.MT442070_cob_intron_4, Metschnikowia.continentalis.MT442071_cob_intron_5
116	5	1	1	1	Metschnikowia.cerradonensis.MT442070_cob_intron_6, Metschnikowia.matae.MT433115_cob_intron_5, Metschnikowia.matae.MT433114_cob_intron_5, Metschnikowia.lockheadii.MT433100_cob_intron_6, Metschnikowia.continentalis.MT442071_cob_intron_7
117	6	1	1	1	Metschnikowia.cerradonensis.MT442070_cob_intron_7, Metschnikowia.matae.MT433114_cob_intron_6, Metschnikowia.matae.MT433115_cob_intron_6, Metschnikowia.lockheadii.MT433100_cob_intron_7, Metschnikowia.ipomoeae.MT433112_cob_intron_6, Metschnikowia.continentalis.MT442071_cob_intron_8
118	6	1	1	1	Metschnikowia.cerradonensis.MT442070_cob_intron_8, Metschnikowia.continentalis.MT442071_cob_intron_9, Metschnikowia.ipomoeae.MT433112_cob_intron_7, Metschnikowia.lockheadii.MT433100_cob_intron_8, Metschnikowia.matae.MT433114_cob_intron_7, Metschnikowia.matae.MT433115_cob_intron_7
119	4	1	1	1	Metschnikowia.cerradonensis.MT442070_cob_intron_9, Metschnikowia.matae.MT433115_cob_intron_8, Metschnikowia.continentalis.MT442071_cob_intron_10, Metschnikowia.matae.MT433114_cob_intron_8
120	6	1	1	1	Metschnikowia.cerradonensis.MT442070_cob_intron_10, Metschnikowia.matae.MT433114_cob_intron_9, Metschnikowia.matae.MT433115_cob_intron_9, Metschnikowia.continentalis.MT442071_cob_intron_11, Metschnikowia.ipomoeae.MT433112_cob_intron_9, Metschnikowia.lockheadii.MT433100_cob_intron_10
121	3	1	1	1	Metschnikowia.cerradonensis.MT442070_nad1_intron_1, Metschnikowia.matae.MT433114_nad1_intron_1, Metschnikowia.matae.MT433115_nad1_intron_1
122	4	1	1	1	Metschnikowia.cerradonensis.MT442070_nad5_intron_2, Metschnikowia.continentalis.MT442071_nad5_intron_2, Metschnikowia.matae.MT433114_nad5_intron_2, Metschnikowia.matae.MT433115_nad5_intron_2
123	5	1	1	1	Metschnikowia.cerradonensis.MT442070_nad5_intron_1, Metschnikowia.matae.MT433115_nad5_intron_1, Metschnikowia.ipomoeae.MT433112_nad5_intron_1, Metschnikowia.lockheadii.MT433100_nad5_intron_1, Metschnikowia.continentalis.MT442071_nad5_intron_1
124	6	1	1	1	Metschnikowia.continentalis.MT442071_atp6_intron_1, Metschnikowia.matae.MT433115_atp6_intron_1, Metschnikowia.matae.MT433114_atp6_intron_1, Metschnikowia.santaceciliae.MT433110_atp6_intron_1, Metschnikowia.ipomoeae.MT433112_atp6_intron_1, Metschnikowia.lockheadii.MT433100_atp6_intron_1
125	3	1	1	1	Metschnikowia.continentalis.MT442071_nad1_intron_1, Metschnikowia.lockheadii.MT433100_nad1_intron_1, Metschnikowia.ipomoeae.MT433112_nad1_intron_1
126	3	1	1	1	Metschnikowia.dekortum.MT442072_cox1_intron_8, Metschnikowia.santaceciliae.MT433110_cox1_intron_9, Metschnikowia.lockheadii.MT433100_cox1_intron_11
127	2	1	1	1	Metschnikowia.drakensbergensis.MT442054_cox1_intron_1, Metschnikowia.proteae.MT442057_cox1_intron_1
128	2	1	1	1	Metschnikowia.drakensbergensis.MT442054_cox1_intron_2, Metschnikowia.proteae.MT442057_cox1_intron_2
129	2	1	1	1	Metschnikowia.drakensbergensis.MT442054_cox1_intron_3, Metschnikowia.proteae.MT442057_cox1_intron_3
130	2	1	1	1	Metschnikowia.drakensbergensis.MT442054_cox1_intron_4, Metschnikowia.proteae.MT442057_cox1_intron_4
131	2	1	1	1	Metschnikowia.drakensbergensis.MT442054_cox1_intron_6, Metschnikowia.proteae.MT442057_cox1_intron_5
132	2	1	1	1	Metschnikowia.drakensbergensis.MT442054_cox1_intron_7, Metschnikowia.proteae.MT442057_cox1_intron_6
133	2	1	1	1	Metschnikowia.drakensbergensis.MT442054_cox1_intron_8, Metschnikowia.proteae.MT442057_cox1_intron_7
134	2	1	1	1	Metschnikowia.drakensbergensis.MT442054_cox1_intron_10, Metschnikowia.proteae.MT442057_cox1_intron_10
135	2	1	1	1	Metschnikowia.drakensbergensis.MT442054_atp6_intron_1, Metschnikowia.proteae.MT442057_atp6_intron_1
136	2	1	1	1	Metschnikowia.drakensbergensis.MT442054_cob_intron_1, Metschnikowia.proteae.MT442057_cob_intron_1
137	2	1	1	1	Metschnikowia.drakensbergensis.MT442054_cob_intron_3, Metschnikowia.proteae.MT442057_cob_intron_3
138	2	1	1	1	Metschnikowia.drakensbergensis.MT442054_nad1_intron_1, Metschnikowia.proteae.MT442057_nad1_intron_1
139	2	1	1	1	Metschnikowia.drakensbergensis.MT442054_nad5_intron_1, Metschnikowia.proteae.MT442057_nad5_intron_1
140	5	1	1	1	Metschnikowia.hamakuensis.MT449697_cox1_intron_1, Metschnikowia.kipukae.MT421951_cox1_intron_1, Metschnikowia.hawaiiensis.MT442058_cox1_intron_2, Metschnikowia.kamakouana.MT433119_cox1_intron_2, Metschnikowia.mauinuiana.MT449699_cox1_intron_2
141	4	1	1	1	Metschnikowia.hamakuensis.MT449697_cox1_intron_2, Metschnikowia.hawaiiensis.MT442058_cox1_intron_4, Metschnikowia.kamakouana.MT433119_cox1_intron_3, Metschnikowia.mauinuiana.MT449699_cox1_intron_3
142	2	1	1	1	Metschnikowia.hamakuensis.MT449697_cox1_intron_3, Metschnikowia.kamakouana.MT433119_cox1_intron_4
143	2	1	1	1	Metschnikowia.hamakuensis.MT449697_cob_intron_1, Metschnikowia.mauinuiana.MT449699_cob_intron_3
144	4	1	1	1	Metschnikowia.hamakuensis.MT449697_nad1_intron_1, Metschnikowia.hawaiiensis.MT442058_nad1_intron_1, Metschnikowia.mauinuiana.MT449699_nad1_intron_1, Metschnikowia.kamakouana.MT433119_nad1_intron_1
145	3	2	1	1	Metschnikowia.hawaiiensis.MT442058_cox1_intron_1, Metschnikowia.mauinuiana.MT449699_cox1_intron_1, Metschnikowia.mauinuiana.MT449699_nad2_intron_1
146	2	1	1	1	Metschnikowia.hawaiiensis.MT442058_cox1_intron_6, Metschnikowia.mauinuiana.MT449699_cox1_intron_5
147	2	1	1	1	Metschnikowia.hawaiiensis.MT442058_cob_intron_1, Metschnikowia.mauinuiana.MT449699_cob_intron_1
148	2	1	1	1	Metschnikowia.ipomoeae.MT433112_cox1_intron_1, Metschnikowia.lockheadii.MT433100_cox1_intron_3
149	2	1	1	1	Metschnikowia.ipomoeae.MT433112_cox1_intron_2, Metschnikowia.lockheadii.MT433100_cox1_intron_4
150	2	1	1	1	Metschnikowia.ipomoeae.MT433112_cox1_intron_3, Metschnikowia.lockheadii.MT433100_cox1_intron_5
151	3	1	1	1	Metschnikowia.ipomoeae.MT433112_cox1_intron_4, Metschnikowia.santaceciliae.MT433110_cox1_intron_5, Metschnikowia.lockheadii.MT433100_cox1_intron_7
152	5	1	1	1	Metschnikowia.ipomoeae.MT433112_cox1_intron_5, Metschnikowia.santaceciliae.MT433110_cox1_intron_7, Metschnikowia.lockheadii.MT433100_cox1_intron_9, Metschnikowia.santaceciliae.MT433110_cox1_intron_6, Metschnikowia.lockheadii.MT433100_cox1_intron_8
153	3	1	1	1	Metschnikowia.ipomoeae.MT433112_cox1_intron_6, Metschnikowia.santaceciliae.MT433110_cox1_intron_8, Metschnikowia.lockheadii.MT433100_cox1_intron_10
154	3	1	1	1	Metschnikowia.ipomoeae.MT433112_cox1_intron_8, Metschnikowia.santaceciliae.MT433110_cox1_intron_10, Metschnikowia.lockheadii.MT433100_cox1_intron_12
155	2	1	1	1	Metschnikowia.ipomoeae.MT433112_cox1_intron_9, Metschnikowia.lockheadii.MT433100_cox1_intron_13
156	3	1	1	1	Metschnikowia.ipomoeae.MT433112_cox1_intron_10, Metschnikowia.lockheadii.MT433100_cox1_intron_14, Metschnikowia.lockheadii.MT433100_cox1_intron_15
157	2	1	1	1	Metschnikowia.ipomoeae.MT433112_cox1_intron_11, Metschnikowia.lockheadii.MT433100_cox1_intron_16
158	5	1	1	1	Metschnikowia.ipomoeae.MT433112_cob_intron_3, Metschnikowia.santaceciliae.MT433110_cob_intron_3, Metschnikowia.lockheadii.MT433100_cob_intron_3, Metschnikowia.matae.MT433115_cob_intron_3, Metschnikowia.matae.MT433114_cob_intron_3
159	3	1	1	1	Metschnikowia.ipomoeae.MT433112_nad5_intron_2, Metschnikowia.santaceciliae.MT433110_nad5_intron_2, Metschnikowia.lockheadii.MT433100_nad5_intron_2
160	2	1	1	1	Metschnikowia.kamakouana.MT433119_cox1_intron_5, Metschnikowia.mauinuiana.MT449699_cox1_intron_4
161	2	1	1	1	Metschnikowia.kamakouana.MT433119_cob_intron_1, Metschnikowia.hawaiiensis.MT442058_cob_intron_3
162	2	1	1	1	Metschnikowia.similis.MT447076_nad1_intron_1, Metschnikowia.bowlesiae.MT447074_nad1_intron_1
163	2	1	1	1	Candida.nivariensis.KU920681_cox1_intron_2, Nakaseomyces__bracarensis_cox1_intron_3
164	3	1	1	1	Ogataea__glucozyma__34897_cox1_intron_4, Ogataea__henricii__26124_cox1_intron_6, Ogataea__zsoltii__34885_cox1_intron_6
165	5	1	1	1	Ogataea__glucozyma__34897_cox1_intron_5, Ogataea__henricii__26124_cox1_intron_7, Ogataea__zsoltii__34885_cox1_intron_7, Ogataea__trehalophila__34886_cox1_intron_5, Ogataea__populiabae__34637_cox1_intron_5
166	2	1	1	1	Ogataea__glucozyma__34897_cox1_intron_6, Ogataea__zsoltii__34885_cox1_intron_9
167	3	1	1	1	Ogataea__glucozyma__34897_cob_intron_2, Ogataea__henricii__26124_cob_intron_2, Ogataea__pini__34891_cob_intron_2
168	2	1	1	1	Ogataea__glucozyma__34897_cob_intron_3, Ogataea__henricii__26124_cob_intron_3
169	2	1	1	1	Ogataea__glucozyma__34897_nad4_intron_1, Ogataea__zsoltii__34885_nad4_intron_1
170	4	1	1	1	Ogataea__glucozyma__34897_nad5_intron_1, Ogataea__henricii__26124_nad5_intron_1, Ogataea__zsoltii__34885_nad5_intron_1, Ogataea__populiabae__34637_nad5_intron_1
171	4	1	1	1	Ogataea__henricii__26124_cox1_intron_1, Ogataea__populiabae__34637_cox1_intron_1, Ogataea__nonfermentans__34904_cox1_intron_1, Ogataea__minuta__34902_cox1_intron_2
172	2	1	1	1	Ogataea__methanolica__34900_cox1_intron_2, Ogataea__trehalophila__34886_cox1_intron_2
173	2	1	1	1	Ogataea__minuta__34902_cox1_intron_3, Ogataea__nonfermentans__34904_cox1_intron_2
174	2	1	1	1	Ogataea__minuta__34902_cox1_intron_4, Ogataea__nonfermentans__34904_cox1_intron_6
175	2	1	1	1	Ogataea__minuta__34902_cob_intron_1, Ogataea__nonfermentans__34904_cob_intron_1
176	3	1	1	1	Ogataea__nonfermentans__34904_cox1_intron_7, Ogataea__minuta__34902_cox1_intron_6, Ogataea__minuta__34902_cox1_intron_5
177	2	1	1	1	Ogataea__parapolymorpha__26177_cox1_intron_1, Ogataea.angusta.HQ616673_cox1_intron_1
178	2	1	1	1	Ogataea__parapolymorpha__26177_cox1_intron_2, Ogataea.angusta.HQ616673_cox1_intron_2
179	2	1	2	1	Ogataea__pini__34891_cob_intron_3, Kuraishia__molischiana__34933_cob_intron_1
180	2	1	1	1	Ogataea__polymorpha__41802_cox1_intron_1, Ogataea.thermophila.KC993173_cox1_intron_1
181	2	1	1	1	Ogataea__polymorpha__41802_cox1_intron_2, Ogataea.thermophila.KC993173_cox1_intron_2
182	2	1	1	1	Ogataea__polymorpha__41802_cox1_intron_3, Ogataea.thermophila.KC993173_cox1_intron_3
183	2	1	1	1	Ogataea__populiabae__34637_cox1_intron_3, Ogataea__trehaloabstinens__34887_cox1_intron_2
184	3	1	1	1	Ogataea__populiabae__34637_cox1_intron_4, Ogataea__trehalophila__34886_cox1_intron_4, Ogataea__trehaloabstinens__34887_cox1_intron_3
185	2	1	1	1	Peterozyma__toletana__34884_cox1_intron_4, Peterozyma__xylosa__34883_cox1_intron_2
186	2	1	1	1	Peterozyma__toletana__34884_atp6_intron_1, Peterozyma__xylosa__34883_atp6_intron_1
187	2	1	1	1	Peterozyma__toletana__34884_nad5_intron_1, Peterozyma__xylosa__34883_nad5_intron_1
188	2	1	1	1	Phaffomyces__opuntiae__35670_cox1_intron_6, Phaffomyces__thermotolerans__35672_cox1_intron_4
189	2	1	1	1	Pichia__heedii__34627_cox1_intron_4, Pichia.kluyveri.KC993182_cox1_intron_2
190	2	1	1	1	Pichia__heedii__34627_cox1_intron_5, Pichia.kluyveri.KC993182_cox1_intron_3
191	2	1	1	1	Pichia__heedii__34627_cox1_intron_6, Pichia.kluyveri.KC993182_cox1_intron_4
192	2	1	1	1	Pichia__heedii__34627_cox1_intron_7, Pichia.kluyveri.KC993182_cox1_intron_5
193	2	1	1	1	Pichia__heedii__34627_cob_intron_1, Pichia__occidentalis__34622_cob_intron_2
194	3	1	1	1	Pichia__heedii__34627_cob_intron_2, Pichia__nakasei__34624_cob_intron_4, Pichia.kluyveri.KC993182_cob_intron_2
195	3	1	1	1	Pichia__heedii__34627_nad5_intron_1, Pichia__nakasei__34624_nad5_intron_1, Pichia.kluyveri.KC993182_nad5_intron_1
196	3	1	1	1	Saccharomyces.arboricola.KX657740_cox1_intron_1, Saccharomyces.cerevisiae.NC_001224_cox1_intron_1, Saccharomyces.mikatae.KX657747_cox1_intron_1
197	4	1	1	1	Saccharomyces.arboricola.KX657740_cox1_intron_3, Saccharomyces.jurei.LT986467.corrected_cox1_intron_3, Saccharomyces.kudriavzevii.KX657746_cox1_intron_3, Saccharomyces.mikatae.KX657747_cox1_intron_4
198	3	1	1	1	Saccharomyces.cerevisiae.NC_001224_cox1_intron_2, Saccharomyces.jurei.LT986467.corrected_cox1_intron_1, Saccharomyces.paradoxus.JQ862335_cox1_intron_1
199	3	1	1	1	Saccharomyces.cerevisiae.NC_001224_cox1_intron_6, Saccharomyces.paradoxus.JQ862335_cox1_intron_3, Saccharomyces.mikatae.KX657747_cox1_intron_6
200	4	1	1	1	Saccharomyces.cerevisiae.NC_001224_cox1_intron_7, Saccharomyces.mikatae.KX657747_cox1_intron_7, Saccharomyces.paradoxus.JQ862335_cox1_intron_4, Saccharomyces.kudriavzevii.KX657746_cox1_intron_5
201	5	1	1	1	Saccharomyces.cerevisiae.NC_001224_cob_intron_1, Saccharomyces.jurei.LT986467.corrected_cob_intron_1, Saccharomyces.paradoxus.JQ862335_cob_intron_2, Saccharomyces.mikatae.KX657747_cob_intron_2, Saccharomyces.kudriavzevii.KX657746_cob_intron_2
202	2	1	1	1	Saccharomyces.cerevisiae.NC_001224_cob_intron_2, Saccharomyces.jurei.LT986467.corrected_cob_intron_2
203	5	1	1	1	Saccharomyces.cerevisiae.NC_001224_cob_intron_3, Saccharomyces.jurei.LT986467.corrected_cob_intron_3, Saccharomyces.paradoxus.JQ862335_cob_intron_4, Saccharomyces.kudriavzevii.KX657746_cob_intron_4, Saccharomyces.mikatae.KX657747_cob_intron_4
204	3	1	2	1	Saccharomyces.cerevisiae.NC_001224_cob_intron_4, Saccharomyces.jurei.LT986467.corrected_cob_intron_4, Zygotorulaspora__mrakii__26256_cob_intron_2
205	2	1	1	1	Saccharomyces.cerevisiae.NC_001224_cob_intron_5, Saccharomyces.jurei.LT986467.corrected_cob_intron_5
206	2	1	1	1	Saccharomyces.eubayanus.CM003593_cox1_intron_3, Saccharomyces.uvarum.KX657742_cox1_intron_2
207	2	1	1	1	Saccharomyces.eubayanus.CM003593_cox1_intron_6, Saccharomyces.uvarum.KX657742_cox1_intron_6
208	2	1	1	1	Saccharomyces.kudriavzevii.KX657746_cob_intron_3, Saccharomyces.mikatae.KX657747_cob_intron_3
209	2	1	1	1	Saccharomyces.mikatae.KX657747_cob_intron_1, Saccharomyces.paradoxus.JQ862335_cob_intron_1
210	3	1	1	1	Saturnispora__dispora__35659_cox1_intron_2, Saturnispora__serradocipensis__34613_cox1_intron_4, Saturnispora__saitoi__34612_cox1_intron_3
211	4	1	1	1	Saturnispora__dispora__35659_cox1_intron_3, Saturnispora__zaruensis__34615_cox1_intron_4, Saturnispora__saitoi__34612_cox1_intron_4, Saturnispora__serradocipensis__34613_cox1_intron_5
212	4	1	1	1	Saturnispora__dispora__35659_cox1_intron_4, Saturnispora__zaruensis__34615_cox1_intron_5, Saturnispora__serradocipensis__34613_cox1_intron_6, Saturnispora__saitoi__34612_cox1_intron_5
213	3	1	1	1	Saturnispora__dispora__35659_cox1_intron_5, Saturnispora__zaruensis__34615_cox1_intron_6, Saturnispora__saitoi__34612_cox1_intron_6
214	3	1	1	1	Saturnispora__dispora__35659_cox1_intron_7, Saturnispora__serradocipensis__34613_cox1_intron_9, Saturnispora__saitoi__34612_cox1_intron_9
215	2	1	1	1	Saturnispora__dispora__35659_cob_intron_1, Saturnispora__zaruensis__34615_cob_intron_1
216	5	1	1	1	Saturnispora__dispora__35659_cob_intron_2, Saturnispora__serradocipensis__34613_cob_intron_3, Saturnispora__hagleri__34610_cob_intron_2, Saturnispora__saitoi__34612_cob_intron_3, Saturnispora__zaruensis__34615_cob_intron_3
217	4	1	1	1	Saturnispora__dispora__35659_cob_intron_4, Saturnispora__serradocipensis__34613_cob_intron_5, Saturnispora__hagleri__34610_cob_intron_4, Saturnispora__saitoi__34612_cob_intron_5
218	2	1	1	1	Saturnispora__dispora__35659_nad4_intron_1, Saturnispora__zaruensis__34615_nad4_intron_1
219	4	1	1	1	Saturnispora__dispora__35659_nad5_intron_1, Saturnispora__zaruensis__34615_nad5_intron_1, Saturnispora__serradocipensis__34613_nad5_intron_1, Saturnispora__hagleri__34610_nad5_intron_1
220	2	1	1	1	Saturnispora__hagleri__34610_cob_intron_1, Saturnispora__serradocipensis__34613_cob_intron_1
221	2	1	1	1	Saturnispora__hagleri__34610_cob_intron_3, Saturnispora__serradocipensis__34613_cob_intron_4
222	2	1	1	1	Saturnispora__hagleri__34610_cob_intron_5, Saturnispora__serradocipensis__34613_cob_intron_6
223	2	1	1	1	Saturnispora__hagleri__34610_nad4_intron_1, Saturnispora__serradocipensis__34613_nad4_intron_1
224	3	1	1	1	Saturnispora__saitoi__34612_cox1_intron_8, Saturnispora__serradocipensis__34613_cox1_intron_8, Saturnispora__zaruensis__34615_cox1_intron_8
225	3	1	1	1	Saturnispora__saitoi__34612_cox1_intron_7, Saturnispora__zaruensis__34615_cox1_intron_7, Saturnispora__serradocipensis__34613_cox1_intron_7
226	3	1	1	1	Saturnispora__saitoi__34612_cox1_intron_1, Saturnispora__serradocipensis__34613_cox1_intron_2, Saturnispora__zaruensis__34615_cox1_intron_2
227	2	1	1	1	Saturnispora__serradocipensis__34613_cox1_intron_1, Saturnispora__zaruensis__34615_cox1_intron_1
228	2	1	1	1	Saturnispora__serradocipensis__34613_cox1_intron_3, Saturnispora__zaruensis__34615_cox1_intron_3
229	2	1	1	1	Sugiyamaella.lignohabitans.CP014499_cox1_intron_1_copy_1, Sugiyamaella.lignohabitans.CP014499_cox1_intron_1_copy_2
230	2	1	1	1	Tetrapisispora__fleetii__34875_cox1_intron_2, Tetrapisispora__phaffii__34580_cox1_intron_5
231	2	1	1	1	Tetrapisispora__fleetii__34875_cox1_intron_1, Tetrapisispora__namnaonensis__34877_cox1_intron_7
232	2	1	2	1	Tetrapisispora__iriomotensis__34876_cox1_intron_4, Naumovozyma.dairenensis.KU920679_cox1_intron_3
233	2	1	1	1	Tortispora__caseinolytica__34572_cox1_intron_3, Tortispora__ganteri__35654_cox1_intron_3
234	2	1	1	1	Tortispora__caseinolytica__34572_cox1_intron_4, Tortispora__ganteri__35654_cox1_intron_5
235	2	1	1	1	Torulaspora__maleeae__35652_cob_intron_3, Torulaspora.globosa.KM595068_cob_intron_2
236	2	1	1	1	Torulaspora.pretoriensis.KM595067_cox1_intron_2, Torulaspora.globosa.KM595068_cox1_intron_2
237	2	1	1	1	Torulaspora.pretoriensis.KM595067_cob_intron_1, Torulaspora.globosa.KM595068_cob_intron_1
238	2	1	1	1	Yarrowia.deformans.FR877635_cox1_intron_1, Yarrowia.lipolytica.NC_002659_cox1_intron_1
239	2	1	1	1	Yarrowia.deformans.FR877635_cox1_intron_2, Yarrowia.lipolytica.NC_002659_cox1_intron_2
240	5	1	1	1	Yarrowia.deformans.FR877635_cox1_intron_3, Yarrowia.lipolytica.NC_002659_cox1_intron_3, Yarrowia.galli.FR877636_cox1_intron_3, Yarrowia__divulgata__35645_cox1_intron_3, Yarrowia.alimentaria.FR877633_cox1_intron_1
241	4	1	1	1	Yarrowia.deformans.FR877635_cox1_intron_5, Yarrowia.galli.FR877636_cox1_intron_5, Yarrowia__divulgata__35645_cox1_intron_4, Yarrowia.lipolytica.NC_002659_cox1_intron_5
242	3	1	1	1	Yarrowia.deformans.FR877635_cox1_intron_7, Yarrowia__divulgata__35645_cox1_intron_7, Yarrowia.lipolytica.NC_002659_cox1_intron_7
243	3	1	1	1	Yarrowia.deformans.FR877635_cox1_intron_8, Yarrowia.lipolytica.NC_002659_cox1_intron_8, Yarrowia__divulgata__35645_cox1_intron_8
244	2	1	1	1	Yarrowia.deformans.FR877635_cox1_intron_9, Yarrowia__divulgata__35645_cox1_intron_9
245	3	1	1	1	Yarrowia.deformans.FR877635_cox3_intron_1, Yarrowia__divulgata__35645_cox3_intron_1, Yarrowia.lipolytica.NC_002659_cox3_intron_1
246	2	1	1	1	Yarrowia.deformans.FR877635_nad5_intron_1, Yarrowia.lipolytica.NC_002659_nad5_intron_1
247	2	1	1	1	Yarrowia__divulgata__35645_cox1_intron_1, Yarrowia.galli.FR877636_cox1_intron_1
248	2	1	1	1	Yarrowia__divulgata__35645_cox1_intron_5, Yarrowia.galli.FR877636_cox1_intron_6
249	2	1	1	1	Yarrowia__divulgata__35645_cox1_intron_6, Yarrowia.galli.FR877636_cox1_intron_7
250	2	1	1	1	Yarrowia__divulgata__35645_cob_intron_2, Yarrowia.galli.FR877636_cob_intron_1
251	4	1	1	1	Yarrowia__divulgata__35645_cob_intron_3, Yarrowia.lipolytica.NC_002659_cob_intron_2, Yarrowia.galli.FR877636_cob_intron_2, Yarrowia.alimentaria.FR877633_cob_intron_2
252	2	1	1	1	Yarrowia__divulgata__35645_cob_intron_4, Yarrowia.galli.FR877636_cob_intron_4
253	3	1	1	1	Yarrowia__divulgata__35645_nad5_intron_2, Yarrowia.lipolytica.NC_002659_nad5_intron_2, Yarrowia.galli.FR877636_nad5_intron_2
254	2	1	1	1	Yarrowia.lipolytica.NC_002659_cox1_intron_4, Yarrowia.galli.FR877636_cox1_intron_4
255	2	1	1	1	Yarrowia.lipolytica.NC_002659_cob_intron_1, Yarrowia.alimentaria.FR877633_cob_intron_1
256	2	1	1	1	Yarrowia.lipolytica.NC_002659_cob_intron_4, Yarrowia.galli.FR877636_cob_intron_5
257	4	1	1	1	Zygosaccharomyces__bailii__34867_cox1_intron_1, Zygosaccharomyces.parabailii.CP019506_cox1_intron_1, Zygosaccharomyces__bisporus__34866_cox1_intron_1, Zygosaccharomyces__rouxii__34863_cox1_intron_1
258	2	1	1	1	Zygosaccharomyces__bailii__34867_cox1_intron_3, Zygosaccharomyces.parabailii.CP019506_cox1_intron_3
259	3	1	1	1	Zygosaccharomyces__bisporus__34866_cox1_intron_2, Zygotorulaspora__florentina__34862_cox1_intron_2, Zygosaccharomyces__kombuchaensis__34865_cox1_intron_3
260	5	1	1	1	Zygosaccharomyces__bisporus__34866_cox1_intron_3, Zygotorulaspora__florentina__34862_cox1_intron_3, Torulaspora.microellipsoides.KU920678_cox1_intron_3, Zygosaccharomyces__kombuchaensis__34865_cox1_intron_4, Zygotorulaspora__mrakii__26256_cox1_intron_3
261	2	1	1	1	Zygosaccharomyces__rouxii__34863_cox1_intron_2, Zygosaccharomyces.mellis.KU920675_cox1_intron_1
262	2	1	1	1	Zygotorulaspora__florentina__34862_cox1_intron_1, Torulaspora.globosa.KM595068_cox1_intron_1
263	2	1	1	1	Candida.norvegica.KF017573_cox1_intron_1, Barnettozyma.californica.KC993183_cox1_intron_1
264	2	1	1	1	Candida.frijolesensis.HM594866_cox1_intron_1, Candida.labiduridarum.KC993196_cox1_intron_1
265	2	1	1	1	Candida.frijolesensis.HM594866_cox1_intron_4, Candida.labiduridarum.KC993196_cox1_intron_4
266	2	1	1	1	Candida.frijolesensis.HM594866_cob_intron_1, Candida.labiduridarum.KC993196_cob_intron_1
267	2	1	1	1	Candida.frijolesensis.HM594866_cob_intron_2, Candida.labiduridarum.KC993196_cob_intron_2
268	2	1	1	1	Candida.jiufengensis.GU136397_cox1_intron_6, Candida.pseudojiufengensis.KC993179_cox1_intron_8
269	2	1	1	1	Candida.saraburiensis.KC993174_cox1_intron_1, Candida.viswanathii.EF536359_cox1_intron_1
270	2	1	1	1	Wickerhamomyces.mucosus.KC993197_cox1_intron_4, Wickerhamomyces.pijperi.KC993192_cox1_intron_1
271	2	1	1	1	Zygosaccharomyces.mellis.KU920675_cob_intron_1, Zygosaccharomyces__rouxii__34863_cob_intron_1

### Sheet: Sheet4
Lipomyces	Lipomycetales
Trigonopsis	Trigonopsidales
Tortispora_plus	Tortispora+
Yarrowia_plus	Yarrowia+
Magnusiomyces_plus	Magnusiomyces+
Deakozyma	Deakozyma
Blastobotrys	Blastobotrys
DT_1	Other Dipodascales
WS	Wickerhamiella/Starmerella
Sporopachydermia	Sporopachydermiales
CUG_Ala	Alaninales
Citeromyces	Citeromyces
Komagataella	Komagataella
Kuraishia	Kuraishia
Ogataea	Ogataea
Ambrosiozyma	Ambrosiozyma
Brettanomyces	Brettanomyces
Pichia_plus	Pichia+
Kurtzmaniella	Kurtzmaniella
Scheffersomyces_plus	Scheffersomyces+
Priceomyces	Priceomyces
Yamadazyma	Yamadazyma
Debaryomyces	Debaryomyces
Hypopichia	Hypopichia
Candida	Candida
Metschnikowia_plus	Metschnikowia+
CUG_Ser2	Ascoideales
Phaffomycetaceae	Phaffomycetales
Hanseniaspora	Saccharomycodales
Eremothecium	Eremothecium
Kluyveromyces	Kluyveromyces
Lachancea	Lachancea
ZT	Zygo/Torulaspora
Tetrapisispora	Tetrapisispora
Nakaseomyces	Nakaseomyces
Kazachstania	Kazachstania
Naumovozyma	Naumovozyma
Saccharomyces	Saccharomyces
